# TDP-43 dysfunction leads to the accumulation of cryptic transposable element-derived exons, crypTEs, in iPSC derived neurons and ALS/FTD patient tissues

**DOI:** 10.64898/2026.01.09.698641

**Authors:** Isobel Bolger, Regina Shaw, Oliver H Tam, Cláudio Gouveia Roque, Christopher A Jackson, Kathryn O’Neill, NYGC ALS Consortium, Colin Smith, Hemali Phatnani, Karthick Natarajan, Molly Gale Hammell

## Abstract

TDP-43 is an RNA and DNA binding protein that plays major roles in regulating RNA processing. In particular, TDP-43 dysfunction leads to the accumulation of cryptic splice isoforms that result from improperly spliced mRNAs. In addition to its role in regulating splicing, TDP-43 is also known to regulate the expression of transposable elements (TEs). TEs are mobile genetic elements which comprise a significant proportion of the human genome, but are normally silenced in healthy somatic cells. TEs are interspersed throughout the genome, both in gene-depleted regions and within gene introns and gene regulatory sequences. We used optimized long-read RNA sequencing assays to generate catalogs of mis-spliced and mis-expressed genes and TEs in human neurons depleted for TDP-43. In addition to known TDP-43 driven cryptic isoforms, we identified hundreds of TDP-43 dependent spliced RNAs that form cryptic gene-TE fusion events as a result of mis-splicing of TE sequences into gene transcripts. Among these TDP-43 dependent cryptic gene-TE transcripts (crypTEs), we found: TEs that provide alternate gene promoters/5’UTRs, TEs that act as cassette exons inside host gene mRNAs, as well as TEs that provide alternate transcript 3’ ends. These cryptic gene-TE fusions are predicted to induce aberrant expression of ALS relevant genes, nonsense mediated decay (NMD) products, as well as novel peptides from gene-TE fusions within the gene coding sequence. Using coupled long-read RNA (Iso-seq) and single-nucleus (snRNA-seq) profiles from postmortem ALS tissues, we further verified that many of these crypTE transcripts are enriched in frontal cortex samples from ALS donors with cognitive involvement (ALSci) and associated with altered expression of those genes in deep layer cortical excitatory neurons. In short, TDP-43 dependent crypTEs greatly expand the catalogs of TDP-43 dependent cryptic splice isoforms and represent a novel mechanism by which TE dysregulation impacts ALS.
