## Supplemental Table 5 for "TDP-43 dysfunction leads to the accumulation of cryptic transposable element-derived exons, crypTEs, in iPSC derived neurons and ALS/FTD patient tissues"

### Sheet: S5
Table S5: Overlap between differentially spliced junctions identified in Ma et al. 2022 and Seddighi et al. 2024 with isoseq study								Summary	Published	5-Aza + KD	KD	5-Aza	Control	Not found
Intron	Publication	5-Aza treated & TDP-43 KD	TDP-43 KD	5-Aza treated	Control	Absent		Ma et al 2022	69	51	54	53	54	9
chr1:1022462-1031785(+)	Seddighi et al 2024	N	N	N	N	Y		Seddighi et al 2024	445	279	283	94	76	105
chr1:10661399-10665082(-)	Seddighi et al 2024	N	N	N	N	Y
chr1:108896431-108896864(+)	Seddighi et al 2024	Y	Y	N	N	N
chr1:109109814-109112543(-)	Seddighi et al 2024	N	N	N	N	Y
chr1:109197654-109198573(+)	Seddighi et al 2024	Y	Y	N	N	N
chr1:156986173-157046396(-)	Ma et al 2022	N	N	N	N	Y
chr1:1709640-1719358(-)	Seddighi et al 2024	N	Y	N	N	N
chr1:181726162-181731175(+)	Seddighi et al 2024	Y	Y	N	N	N
chr1:181726162-181732384(+)	Ma et al 2022	Y	Y	Y	Y	N
chr1:181731231-181732384(+)	Seddighi et al 2024	Y	Y	N	N	N
chr1:18228010-18281081(+)	Seddighi et al 2024	Y	Y	N	N	N
chr1:18281170-18291866(+)	Seddighi et al 2024	Y	N	N	N	N
chr1:201804497-201807953(+)	Seddighi et al 2024	N	N	N	N	Y
chr1:20686126-20690188(-)	Seddighi et al 2024	N	N	N	Y	N
chr1:20773610-20776597(-)	Ma et al 2022	Y	Y	Y	Y	N
chr1:20904971-20941491(-)	Ma et al 2022	Y	Y	Y	Y	N
chr1:21598502-21598723(-)	Seddighi et al 2024	Y	Y	N	N	N
chr1:21598502-21599494(-)	Ma et al 2022	Y	Y	Y	Y	N
chr1:21598820-21599494(-)	Seddighi et al 2024	Y	Y	N	N	N
chr1:241510556-241511866(-)	Seddighi et al 2024	N	N	N	N	Y
chr1:243512426-243523309(-)	Seddighi et al 2024	N	N	N	N	Y
chr1:243512426-243545510(-)	Ma et al 2022	Y	Y	N	Y	N
chr1:243527864-243545510(-)	Seddighi et al 2024	N	N	N	N	Y
chr1:245419745-245464259(+)	Seddighi et al 2024	N	Y	N	N	N
chr1:34907437-34929069(-)	Seddighi et al 2024	Y	N	N	N	N
chr1:34929068-34929451(-)	Seddighi et al 2024	Y	N	N	N	N
chr1:35588552-35589019(+)	Seddighi et al 2024	Y	Y	N	N	N
chr1:35589133-35589930(+)	Seddighi et al 2024	N	Y	N	N	N
chr1:38860240-38873441(+)	Seddighi et al 2024	N	N	N	N	Y
chr1:39159020-39231182(+)	Seddighi et al 2024	Y	Y	Y	Y	N
chr1:44226003-44241915(-)	Seddighi et al 2024	Y	Y	N	N	N
chr1:44704173-44723219(+)	Seddighi et al 2024	Y	Y	N	N	N
chr1:53274820-53275631(-)	Seddighi et al 2024	N	N	N	N	Y
chr1:55078651-55081322(-)	Seddighi et al 2024	Y	Y	N	N	N
chr1:5888611-5890867(-)	Seddighi et al 2024	N	N	N	N	Y
chr1:6007661-6018634(+)	Seddighi et al 2024	N	N	N	N	Y
chr1:67042329-67047264(-)	Seddighi et al 2024	Y	Y	Y	Y	N
chr1:7249626-7411597(+)	Seddighi et al 2024	N	N	N	N	Y
chr10:101829199-101831072(-)	Seddighi et al 2024	Y	Y	N	N	N
chr10:101831167-101839753(-)	Seddighi et al 2024	N	Y	N	N	N
chr10:102417121-102417940(-)	Seddighi et al 2024	Y	Y	N	N	N
chr10:102418046-102418701(-)	Seddighi et al 2024	Y	Y	N	N	N
chr10:102472981-102480536(-)	Seddighi et al 2024	N	Y	N	N	N
chr10:102479201-102480536(-)	Seddighi et al 2024	N	Y	N	N	N
chr10:1202983-1213997(+)	Seddighi et al 2024	N	N	N	N	Y
chr10:121971069-121973523(-)	Seddighi et al 2024	Y	Y	N	Y	N
chr10:121973599-121974004(-)	Seddighi et al 2024	Y	Y	N	Y	N
chr10:122427031-122429624(+)	Ma et al 2022	Y	Y	Y	Y	N
chr10:133160569-133161067(+)	Seddighi et al 2024	Y	Y	N	N	N
chr10:133160569-133161085(+)	Seddighi et al 2024	Y	N	N	N	N
chr10:133166939-133167381(+)	Seddighi et al 2024	Y	Y	N	N	N
chr10:133207351-133208723(+)	Seddighi et al 2024	Y	Y	N	N	N
chr10:133209925-133210610(+)	Seddighi et al 2024	N	N	N	N	Y
chr10:133389747-133390907(+)	Seddighi et al 2024	Y	N	N	N	N
chr10:133391098-133391312(+)	Seddighi et al 2024	Y	N	N	N	N
chr10:1363917-1376116(-)	Seddighi et al 2024	N	N	N	N	Y
chr10:1376218-1379074(-)	Seddighi et al 2024	Y	Y	N	N	N
chr10:1645966-1737051(-)	Seddighi et al 2024	Y	Y	N	N	N
chr10:3099352-3099557(+)	Seddighi et al 2024	Y	Y	N	N	N
chr10:3099819-3101365(+)	Seddighi et al 2024	Y	Y	N	N	N
chr10:38435253-38437090(+)	Seddighi et al 2024	N	N	Y	N	N
chr10:60080618-60082615(-)	Ma et al 2022	N	Y	N	Y	N
chr10:67823392-67835392(-)	Seddighi et al 2024	Y	Y	Y	N	N
chr10:67835525-67837934(-)	Seddighi et al 2024	Y	N	Y	N	N
chr10:77001580-77008185(-)	Seddighi et al 2024	N	N	N	N	Y
chr10:95043077-95058335(-)	Ma et al 2022	Y	Y	Y	Y	N
chr10:97866375-97866866(+)	Seddighi et al 2024	Y	Y	N	N	N
chr10:97866951-97867732(+)	Seddighi et al 2024	Y	Y	N	N	N
chr10:97866951-97871066(+)	Seddighi et al 2024	Y	Y	N	N	N
chr10:97867897-97871066(+)	Seddighi et al 2024	Y	Y	N	N	N
chr11:113260323-113270188(+)	Ma et al 2022	Y	Y	Y	Y	N
chr11:113329808-113329920(+)	Seddighi et al 2024	Y	Y	N	N	N
chr11:119055571-119056070(-)	Seddighi et al 2024	Y	Y	Y	Y	N
chr11:122656210-122744155(+)	Seddighi et al 2024	Y	Y	N	N	N
chr11:125489822-125495836(-)	Seddighi et al 2024	Y	Y	N	Y	N
chr11:125981314-125983872(-)	Seddighi et al 2024	N	Y	Y	Y	N
chr11:128992046-128998319(-)	Seddighi et al 2024	Y	Y	N	N	N
chr11:130122513-130126700(+)	Ma et al 2022	Y	Y	Y	Y	N
chr11:22726433-22737705(+)	Seddighi et al 2024	Y	Y	N	Y	N
chr11:34896856-34911972(-)	Seddighi et al 2024	N	N	N	N	Y
chr11:44920000-44925716(+)	Seddighi et al 2024	Y	Y	N	N	N
chr11:44926180-44926366(+)	Seddighi et al 2024	N	N	N	N	Y
chr11:47324577-47328658(+)	Ma et al 2022	Y	Y	Y	Y	N
chr11:47325032-47326544(+)	Seddighi et al 2024	N	N	N	N	Y
chr11:47325032-47328658(+)	Seddighi et al 2024	Y	Y	Y	N	N
chr11:61271760-61273117(-)	Seddighi et al 2024	Y	Y	N	N	N
chr11:61469340-61472745(+)	Seddighi et al 2024	Y	Y	N	N	N
chr11:61533124-61551384(-)	Ma et al 2022	Y	Y	Y	Y	N
chr11:61547308-61547530(-)	Seddighi et al 2024	Y	Y	N	N	N
chr11:61547620-61551384(-)	Seddighi et al 2024	Y	Y	N	N	N
chr11:64305736-64313951(+)	Seddighi et al 2024	Y	N	N	N	N
chr11:68554257-68558566(+)	Ma et al 2022	Y	Y	Y	Y	N
chr11:71485324-71485542(+)	Seddighi et al 2024	Y	Y	N	N	N
chr11:71501426-71503090(+)	Seddighi et al 2024	Y	Y	N	N	N
chr11:71503303-71505511(+)	Seddighi et al 2024	Y	Y	N	N	N
chr11:72591356-72605138(-)	Ma et al 2022	Y	Y	Y	N	N
chr11:76008867-76012927(+)	Seddighi et al 2024	Y	Y	Y	N	N
chr11:77813783-77820528(-)	Seddighi et al 2024	N	N	N	N	Y
chr11:77813787-77820528(-)	Seddighi et al 2024	N	N	N	N	Y
chr11:8750725-8776192(-)	Seddighi et al 2024	N	Y	N	N	N
chr11:900980-902148(-)	Seddighi et al 2024	Y	N	N	N	N
chr12:111893585-111894654(+)	Seddighi et al 2024	Y	Y	Y	N	N
chr12:113058451-113093162(+)	Seddighi et al 2024	Y	Y	Y	Y	N
chr12:116022601-116054245(-)	Seddighi et al 2024	N	N	N	N	Y
chr12:116054357-116096669(-)	Seddighi et al 2024	N	N	N	N	Y
chr12:116779348-116788636(+)	Seddighi et al 2024	Y	Y	N	N	N
chr12:119125479-119144539(+)	Seddighi et al 2024	N	Y	Y	N	N
chr12:124149791-124195458(+)	Seddighi et al 2024	Y	Y	Y	N	N
chr12:124195888-124198805(+)	Seddighi et al 2024	Y	Y	Y	N	N
chr12:124430788-124437929(-)	Seddighi et al 2024	Y	Y	Y	Y	N
chr12:131992230-132005077(+)	Seddighi et al 2024	Y	Y	N	N	N
chr12:131995013-132005076(+)	Seddighi et al 2024	N	N	N	N	Y
chr12:19269885-19274516(+)	Ma et al 2022	Y	Y	Y	Y	N
chr12:22493337-22506711(-)	Ma et al 2022	Y	Y	Y	Y	N
chr12:2493386-2504842(+)	Seddighi et al 2024	N	N	N	N	Y
chr12:2680575-2682550(+)	Seddighi et al 2024	Y	Y	N	N	N
chr12:27676599-27677064(+)	Seddighi et al 2024	N	N	N	N	Y
chr12:39370261-39386971(-)	Seddighi et al 2024	N	Y	N	N	N
chr12:43836196-43836744(+)	Seddighi et al 2024	N	Y	N	N	N
chr12:43836901-43844624(+)	Seddighi et al 2024	N	Y	N	N	N
chr12:4761143-4763952(+)	Seddighi et al 2024	Y	Y	Y	Y	N
chr12:55685288-55686202(-)	Seddighi et al 2024	Y	Y	N	N	N
chr12:55686314-55687971(-)	Seddighi et al 2024	Y	Y	N	N	N
chr12:62689807-62693935(-)	Seddighi et al 2024	Y	Y	Y	Y	N
chr12:8188535-8193520(+)	Seddighi et al 2024	Y	Y	Y	N	N
chr12:88086498-88087780(-)	Ma et al 2022	Y	Y	Y	Y	N
chr12:88086789-88087780(-)	Seddighi et al 2024	N	Y	N	N	N
chr12:88118743-88119021(-)	Seddighi et al 2024	Y	Y	Y	Y	N
chr12:88119150-88120114(-)	Seddighi et al 2024	Y	Y	Y	Y	N
chr13:20799339-20800113(-)	Seddighi et al 2024	Y	Y	N	N	N
chr13:25553920-25554991(+)	Ma et al 2022	Y	Y	Y	Y	N
chr13:41727313-41732080(-)	Ma et al 2022	N	N	N	N	Y
chr13:75804541-75809154(+)	Seddighi et al 2024	Y	N	N	N	N
chr13:97334440-97338647(+)	Seddighi et al 2024	N	N	N	N	Y
chr13:97334441-97343015(+)	Seddighi et al 2024	N	Y	N	Y	N
chr14:100133159-100135905(+)	Seddighi et al 2024	N	Y	Y	Y	N
chr14:103480490-103491777(+)	Ma et al 2022	Y	Y	Y	Y	N
chr14:24412691-24412997(+)	Seddighi et al 2024	Y	Y	N	N	N
chr14:30559272-30563746(+)	Seddighi et al 2024	N	N	N	N	Y
chr14:58274136-58286639(-)	Seddighi et al 2024	Y	Y	N	Y	N
chr14:60809016-60811985(+)	Seddighi et al 2024	N	N	N	N	Y
chr14:60812127-60817918(+)	Seddighi et al 2024	Y	Y	N	N	N
chr14:60812127-60879714(+)	Ma et al 2022	N	Y	N	Y	N
chr14:60817949-60818722(+)	Seddighi et al 2024	Y	Y	N	N	N
chr14:74101238-74114006(+)	Seddighi et al 2024	N	Y	Y	Y	N
chr14:75959345-75960814(-)	Seddighi et al 2024	Y	Y	N	N	N
chr14:89350808-89356668(+)	Seddighi et al 2024	N	N	N	N	Y
chr14:93467791-93474248(+)	Ma et al 2022	Y	Y	Y	N	N
chr15:47412472-47469226(+)	Seddighi et al 2024	Y	Y	N	N	N
chr15:47469299-47470474(+)	Seddighi et al 2024	Y	Y	N	N	N
chr15:52777690-52788780(-)	Seddighi et al 2024	Y	Y	N	N	N
chr15:52780742-52788780(-)	Seddighi et al 2024	Y	Y	N	N	N
chr15:59439064-59458550(+)	Seddighi et al 2024	N	Y	N	N	N
chr15:72271288-72287236(-)	Seddighi et al 2024	Y	N	N	N	N
chr15:73920038-73926240(-)	Seddighi et al 2024	N	Y	Y	Y	N
chr15:74130665-74131207(+)	Seddighi et al 2024	N	Y	N	N	N
chr15:74266787-74268342(+)	Seddighi et al 2024	N	N	N	N	Y
chr15:74996320-75009891(+)	Seddighi et al 2024	N	N	N	N	Y
chr15:76336941-76340276(+)	Seddighi et al 2024	Y	Y	Y	N	N
chr15:76337967-76340276(+)	Seddighi et al 2024	N	Y	N	N	N
chr15:77641025-77677089(-)	Seddighi et al 2024	Y	Y	N	N	N
chr15:77735053-77756560(-)	Seddighi et al 2024	Y	N	N	N	N
chr15:77756719-77795939(-)	Seddighi et al 2024	Y	N	N	N	N
chr15:88256486-88256605(-)	Seddighi et al 2024	Y	Y	N	N	N
chr15:99718873-99720325(-)	Seddighi et al 2024	N	N	N	N	Y
chr16:10386122-10414574(+)	Seddighi et al 2024	N	Y	Y	N	N
chr16:13203549-13235030(+)	Ma et al 2022	Y	Y	Y	Y	N
chr16:16014628-16016584(+)	Seddighi et al 2024	N	N	N	N	Y
chr16:2094211-2094888(-)	Seddighi et al 2024	Y	Y	N	N	N
chr16:21976243-21980547(+)	Ma et al 2022	Y	Y	Y	Y	N
chr16:30880317-30887794(-)	Seddighi et al 2024	N	N	N	N	Y
chr16:4367442-4387986(-)	Seddighi et al 2024	Y	Y	N	N	N
chr16:49638874-49640443(-)	Seddighi et al 2024	Y	Y	N	N	N
chr16:50246203-50246881(+)	Seddighi et al 2024	Y	N	N	N	N
chr16:50247109-50287912(+)	Seddighi et al 2024	Y	N	N	N	N
chr16:50608360-50620845(+)	Seddighi et al 2024	Y	Y	N	N	N
chr16:50620949-50621602(+)	Seddighi et al 2024	Y	Y	N	N	N
chr16:50621709-50625224(+)	Seddighi et al 2024	N	N	N	N	Y
chr16:53623000-53636439(-)	Seddighi et al 2024	Y	Y	N	Y	N
chr16:58538915-58539520(-)	Seddighi et al 2024	Y	Y	N	N	N
chr16:67401065-67416171(-)	Seddighi et al 2024	Y	N	N	N	N
chr16:67401068-67416171(-)	Seddighi et al 2024	N	N	N	N	Y
chr16:70271972-70272796(-)	Seddighi et al 2024	Y	Y	N	N	N
chr16:70272882-70276486(-)	Seddighi et al 2024	Y	Y	N	N	N
chr16:70665541-70666339(-)	Seddighi et al 2024	N	N	N	N	Y
chr16:73234062-73236799(-)	Seddighi et al 2024	N	N	N	N	Y
chr16:83990630-83993528(+)	Seddighi et al 2024	Y	Y	Y	N	N
chr16:83993614-83994302(+)	Seddighi et al 2024	Y	Y	Y	N	N
chr16:84733503-84735056(+)	Seddighi et al 2024	Y	Y	N	N	N
chr16:84735173-84740309(+)	Seddighi et al 2024	Y	Y	N	N	N
chr16:85463125-85522420(+)	Seddighi et al 2024	N	N	N	N	Y
chr17:1472228-1474812(-)	Seddighi et al 2024	Y	Y	N	N	N
chr17:28915448-28917285(-)	Seddighi et al 2024	Y	Y	Y	N	N
chr17:29124688-29131383(-)	Seddighi et al 2024	Y	N	N	N	N
chr17:29131442-29165942(-)	Seddighi et al 2024	Y	N	N	N	N
chr17:32024783-32027768(+)	Seddighi et al 2024	Y	Y	Y	Y	N
chr17:47486884-47490166(-)	Seddighi et al 2024	N	N	Y	Y	N
chr17:50081193-50081310(+)	Seddighi et al 2024	Y	N	Y	Y	N
chr17:6579864-6580932(-)	Seddighi et al 2024	Y	Y	N	N	N
chr17:6580975-6589779(-)	Seddighi et al 2024	Y	Y	N	N	N
chr17:74252014-74252234(+)	Seddighi et al 2024	Y	Y	Y	Y	N
chr17:78836372-78836897(-)	Seddighi et al 2024	Y	Y	N	N	N
chr17:78836976-78838587(-)	Seddighi et al 2024	Y	Y	N	N	N
chr17:80223337-80224082(+)	Seddighi et al 2024	Y	Y	N	N	N
chr17:81207239-81208144(-)	Seddighi et al 2024	Y	Y	N	N	N
chr17:81208356-81208928(-)	Seddighi et al 2024	Y	N	N	N	N
chr17:81559416-81563921(-)	Seddighi et al 2024	Y	Y	Y	Y	N
chr17:82134194-82157748(-)	Seddighi et al 2024	Y	Y	Y	Y	N
chr17:82664556-82696389(-)	Seddighi et al 2024	Y	Y	Y	Y	N
chr18:12429436-12430178(+)	Seddighi et al 2024	Y	N	N	N	N
chr18:12430292-12431150(+)	Seddighi et al 2024	Y	N	N	N	N
chr18:14208242-14214213(+)	Ma et al 2022	N	N	N	N	Y
chr18:36787079-36794224(-)	Seddighi et al 2024	Y	Y	N	N	N
chr18:4147667-4151180(-)	Seddighi et al 2024	Y	Y	N	N	N
chr18:72542326-72542982(-)	Seddighi et al 2024	N	N	N	N	Y
chr18:79729069-79753652(+)	Seddighi et al 2024	Y	Y	Y	Y	N
chr19:10403738-10420047(-)	Seddighi et al 2024	N	N	N	N	Y
chr19:11458611-11463496(-)	Seddighi et al 2024	Y	Y	N	N	N
chr19:11463662-11466172(-)	Seddighi et al 2024	Y	Y	N	N	N
chr19:1235342-1235501(-)	Seddighi et al 2024	Y	Y	Y	N	N
chr19:12838656-12840990(-)	Seddighi et al 2024	N	N	N	N	Y
chr19:12841066-12842139(+)	Seddighi et al 2024	Y	Y	N	N	N
chr19:12842178-12843529(+)	Seddighi et al 2024	N	Y	N	N	N
chr19:13025552-13073047(+)	Ma et al 2022	N	N	N	N	Y
chr19:14176669-14177531(-)	Seddighi et al 2024	N	Y	N	N	N
chr19:14972917-14976761(-)	Seddighi et al 2024	N	Y	N	N	N
chr19:14972917-14979000(-)	Seddighi et al 2024	N	Y	N	N	N
chr19:17203004-17203147(+)	Seddighi et al 2024	Y	Y	N	N	N
chr19:17623216-17623542(-)	Seddighi et al 2024	N	N	N	N	Y
chr19:17641556-17642414(-)	Seddighi et al 2024	N	Y	N	N	N
chr19:17641556-17642845(-)	Ma et al 2022	Y	N	Y	N	N
chr19:17642541-17642845(-)	Seddighi et al 2024	N	Y	N	N	N
chr19:20409045-20409830(-)	Seddighi et al 2024	Y	Y	N	N	N
chr19:20409956-20424786(-)	Seddighi et al 2024	Y	Y	N	N	N
chr19:2337333-2337443(+)	Seddighi et al 2024	Y	Y	Y	N	N
chr19:3225618-3226220(+)	Seddighi et al 2024	N	N	N	N	Y
chr19:3278111-3278208(+)	Seddighi et al 2024	N	Y	N	N	N
chr19:3278316-3281199(+)	Seddighi et al 2024	N	Y	N	N	N
chr19:35000486-35001098(+)	Seddighi et al 2024	Y	Y	Y	Y	N
chr19:35001244-35009119(+)	Seddighi et al 2024	Y	Y	Y	Y	N
chr19:36215190-36218121(-)	Seddighi et al 2024	N	N	N	N	Y
chr19:36572392-36573043(-)	Seddighi et al 2024	Y	Y	N	N	N
chr19:36605347-36607552(+)	Seddighi et al 2024	Y	Y	Y	Y	N
chr19:36605446-36607552(+)	Seddighi et al 2024	Y	Y	Y	Y	N
chr19:36605521-36607552(+)	Seddighi et al 2024	Y	Y	N	N	N
chr19:37374045-37374158(+)	Seddighi et al 2024	Y	N	N	N	N
chr19:37907358-38008096(+)	Seddighi et al 2024	N	N	N	N	Y
chr19:39316136-39316734(-)	Seddighi et al 2024	Y	Y	N	N	N
chr19:39316786-39318325(-)	Seddighi et al 2024	Y	Y	N	N	N
chr19:40048796-40055416(-)	Seddighi et al 2024	N	N	N	N	Y
chr19:42122576-42130343(-)	Seddighi et al 2024	N	Y	N	N	N
chr19:42130499-42160332(-)	Seddighi et al 2024	N	Y	N	N	N
chr19:42397224-42420328(+)	Seddighi et al 2024	N	N	N	N	Y
chr19:43900954-43901593(-)	Seddighi et al 2024	N	Y	N	N	N
chr19:4491835-4492015(+)	Seddighi et al 2024	Y	Y	N	N	N
chr19:4492152-4493703(+)	Seddighi et al 2024	Y	Y	N	N	N
chr19:51320670-51322064(+)	Seddighi et al 2024	Y	Y	N	N	N
chr19:58583172-58585763(+)	Seddighi et al 2024	Y	Y	Y	Y	N
chr19:58583176-58585763(+)	Seddighi et al 2024	N	N	N	N	Y
chr19:58585793-58586155(+)	Seddighi et al 2024	Y	Y	Y	Y	N
chr19:7168102-7169727(-)	Seddighi et al 2024	N	N	N	N	Y
chr19:7169831-7170537(-)	Seddighi et al 2024	N	N	N	N	Y
chr19:8083372-8084235(-)	Seddighi et al 2024	Y	Y	N	N	N
chr19:8084411-8085363(-)	Seddighi et al 2024	Y	Y	N	N	N
chr19:8117589-8118351(-)	Seddighi et al 2024	Y	N	N	N	N
chr19:8118452-8118897(-)	Seddighi et al 2024	Y	Y	N	N	N
chr19:8118456-8118897(-)	Seddighi et al 2024	N	N	N	N	Y
chr19:8210862-8240486(+)	Seddighi et al 2024	Y	Y	N	N	N
chr19:8240563-8241341(+)	Seddighi et al 2024	Y	Y	N	N	N
chr2:107872928-107878621(+)	Seddighi et al 2024	Y	Y	N	Y	N
chr2:11580832-11588746(+)	Seddighi et al 2024	N	Y	N	Y	N
chr2:14632937-14649316(+)	Seddighi et al 2024	Y	N	N	N	N
chr2:1649675-1650800(-)	Seddighi et al 2024	Y	Y	N	N	N
chr2:1650886-1653628(-)	Seddighi et al 2024	Y	Y	N	N	N
chr2:166002753-166009719(-)	Ma et al 2022	N	N	N	N	Y
chr2:167868435-167868811(-)	Seddighi et al 2024	N	N	N	N	Y
chr2:171392197-171433026(-)	Seddighi et al 2024	N	N	N	N	Y
chr2:171433219-171433883(-)	Seddighi et al 2024	N	N	N	N	Y
chr2:172922300-172961122(+)	Ma et al 2022	Y	Y	Y	Y	N
chr2:19975663-19977925(-)	Seddighi et al 2024	Y	Y	N	Y	N
chr2:19978167-19978751(-)	Seddighi et al 2024	Y	Y	N	N	N
chr2:219464608-219465596(+)	Seddighi et al 2024	Y	Y	N	N	N
chr2:219465786-219466057(+)	Seddighi et al 2024	Y	Y	N	N	N
chr2:24054192-24060814(+)	Seddighi et al 2024	N	N	Y	Y	N
chr2:241668685-241668875(+)	Seddighi et al 2024	Y	Y	N	N	N
chr2:241668985-241670726(+)	Seddighi et al 2024	Y	Y	N	N	N
chr2:27380248-27380761(-)	Seddighi et al 2024	Y	N	Y	N	N
chr2:3457693-3457795(+)	Seddighi et al 2024	Y	Y	Y	Y	N
chr2:3458515-3460263(+)	Seddighi et al 2024	Y	Y	N	N	N
chr2:3465695-3478846(+)	Ma et al 2022	N	N	Y	Y	N
chr2:54928751-54947858(+)	Seddighi et al 2024	Y	Y	N	N	N
chr2:61088468-61090479(+)	Seddighi et al 2024	Y	Y	N	N	N
chr2:62831158-62859169(+)	Seddighi et al 2024	Y	Y	Y	Y	N
chr2:86170841-86171208(-)	Ma et al 2022	Y	Y	Y	Y	N
chr2:95893724-95895399(-)	Seddighi et al 2024	Y	Y	Y	Y	N
chr2:95916171-95917855(-)	Seddighi et al 2024	Y	Y	Y	Y	N
chr2:98370076-98375922(+)	Seddighi et al 2024	Y	N	Y	N	N
chr2:98376036-98377687(+)	Seddighi et al 2024	Y	N	Y	N	N
chr20:19681991-19683910(+)	Seddighi et al 2024	Y	Y	Y	N	N
chr20:19681991-19683913(+)	Seddighi et al 2024	N	N	N	N	Y
chr20:19683960-19684176(+)	Seddighi et al 2024	Y	Y	Y	N	N
chr20:19965024-19968392(+)	Seddighi et al 2024	N	N	N	N	Y
chr20:20472956-20490914(-)	Seddighi et al 2024	Y	Y	N	N	N
chr20:20491001-20495117(-)	Seddighi et al 2024	Y	Y	N	N	N
chr20:3343731-3344641(-)	Seddighi et al 2024	N	Y	N	N	N
chr20:3344699-3348525(-)	Seddighi et al 2024	N	Y	N	N	N
chr20:36092157-36173764(+)	Seddighi et al 2024	N	Y	N	N	N
chr20:36212376-36221864(+)	Ma et al 2022	Y	Y	Y	Y	N
chr20:36497066-36500199(+)	Ma et al 2022	Y	Y	Y	Y	N
chr20:42098552-42099129(-)	Seddighi et al 2024	N	N	N	N	Y
chr20:42098552-42102124(-)	Ma et al 2022	Y	N	N	Y	N
chr20:42099289-42102124(-)	Seddighi et al 2024	N	N	N	N	Y
chr20:43515415-43528657(+)	Seddighi et al 2024	Y	Y	N	N	N
chr20:44709470-44738820(-)	Seddighi et al 2024	N	N	N	N	Y
chr20:48737497-48745025(-)	Seddighi et al 2024	N	N	N	N	Y
chr20:50129690-50143502(-)	Seddighi et al 2024	Y	N	Y	N	N
chr20:58694592-58694812(+)	Seddighi et al 2024	Y	N	N	N	N
chr20:58694593-58698683(+)	Seddighi et al 2024	Y	Y	Y	Y	N
chr20:6015490-6026171(+)	Seddighi et al 2024	N	Y	N	N	N
chr20:61254937-61545630(+)	Seddighi et al 2024	N	N	N	N	Y
chr20:63439708-63444659(-)	Ma et al 2022,	Y	Y	Y	N	N
chr20:63439708-63444659(-)	Seddighi et al 2024	Y	Y	Y	N	N
chr20:63709164-63732003(+)	Seddighi et al 2024	Y	Y	N	N	N
chr21:38806808-38810035(+)	Seddighi et al 2024	Y	Y	N	Y	N
chr21:42843281-42850041(-)	Seddighi et al 2024	Y	Y	Y	Y	N
chr21:45181517-45182584(+)	Seddighi et al 2024	N	Y	N	N	N
chr21:45755452-45788298(+)	Seddighi et al 2024	N	N	Y	N	N
chr21:46556091-46556403(+)	Seddighi et al 2024	Y	N	Y	Y	N
chr22:17702386-17722274(+)	Seddighi et al 2024	Y	Y	N	N	N
chr22:17722390-17726691(+)	Seddighi et al 2024	Y	Y	N	N	N
chr22:19821375-19823987(-)	Seddighi et al 2024	N	N	N	N	Y
chr22:19824077-19854443(-)	Seddighi et al 2024	N	N	N	N	Y
chr22:32672017-32864915(-)	Seddighi et al 2024	Y	Y	N	N	N
chr22:42599793-42602770(-)	Ma et al 2022	Y	Y	Y	Y	N
chr22:45808275-45809619(+)	Seddighi et al 2024	Y	N	N	N	N
chr3:120908416-120909571(+)	Seddighi et al 2024	Y	N	N	N	N
chr3:120908428-120909571(+)	Seddighi et al 2024	N	N	N	N	Y
chr3:121279956-121318475(+)	Ma et al 2022	Y	Y	Y	Y	N
chr3:121826180-121828861(-)	Ma et al 2022	Y	Y	Y	Y	N
chr3:124664330-124666449(+)	Seddighi et al 2024	N	N	N	N	Y
chr3:124700033-124700977(+)	Seddighi et al 2024	Y	Y	N	N	N
chr3:124700033-124701093(+)	Seddighi et al 2024	Y	N	N	N	N
chr3:124700033-124702038(+)	Ma et al 2022	Y	Y	Y	Y	N
chr3:124701255-124702038(+)	Seddighi et al 2024	Y	Y	N	N	N
chr3:129483682-129483926(+)	Seddighi et al 2024	Y	Y	N	N	N
chr3:129484024-129488257(+)	Seddighi et al 2024	Y	Y	N	N	N
chr3:13366091-13375504(-)	Seddighi et al 2024	Y	Y	N	N	N
chr3:14507700-14511165(-)	Seddighi et al 2024	N	N	N	N	Y
chr3:14511479-14511586(-)	Seddighi et al 2024	N	Y	N	Y	N
chr3:179701179-179706934(+)	Seddighi et al 2024	N	Y	N	N	N
chr3:183818111-183820100(-)	Seddighi et al 2024	Y	Y	N	N	N
chr3:183818111-183822316(-)	Seddighi et al 2024	N	N	N	N	Y
chr3:183822413-183825147(-)	Seddighi et al 2024	Y	Y	N	N	N
chr3:186104572-186105305(-)	Seddighi et al 2024	Y	Y	Y	N	N
chr3:48650289-48650480(-)	Seddighi et al 2024	Y	Y	N	N	N
chr3:55950560-56007181(-)	Ma et al 2022	N	N	N	N	Y
chr3:62403185-62438104(-)	Ma et al 2022	Y	Y	Y	Y	N
chr3:62478416-62491339(-)	Ma et al 2022	Y	Y	Y	Y	N
chr3:62492446-62516059(-)	Ma et al 2022	N	N	N	N	Y
chr3:69302436-69306406(-)	Seddighi et al 2024	N	N	N	N	Y
chr3:69310517-69311263(-)	Seddighi et al 2024	Y	N	Y	N	N
chr3:72750836-72762906(-)	Seddighi et al 2024	Y	Y	N	N	N
chr3:72763014-72792916(-)	Seddighi et al 2024	Y	Y	N	N	N
chr3:9435906-9440456(+)	Ma et al 2022	Y	Y	Y	Y	N
chr3:9464672-9470459(+)	Ma et al 2022	Y	Y	Y	Y	N
chr3:9468615-9470459(+)	Seddighi et al 2024	Y	Y	N	N	N
chr4:157220725-157221667(+)	Seddighi et al 2024	Y	Y	Y	Y	N
chr4:17604668-17606828(+)	Seddighi et al 2024	Y	Y	Y	Y	N
chr4:20700747-20704466(+)	Ma et al 2022	N	N	Y	Y	N
chr4:2646832-2657803(+)	Ma et al 2022	Y	Y	Y	Y	N
chr4:2942327-2946872(+)	Seddighi et al 2024	N	N	N	N	Y
chr4:32157136-32157956(+)	Seddighi et al 2024	N	N	N	N	Y
chr4:32193950-32203876(+)	Seddighi et al 2024	N	N	Y	N	N
chr4:343908-372664(+)	Seddighi et al 2024	N	Y	N	N	N
chr4:53143787-53145333(-)	Seddighi et al 2024	Y	Y	N	N	N
chr4:75982037-75984832(-)	Seddighi et al 2024	N	Y	N	N	N
chr4:77030970-77032457(+)	Seddighi et al 2024	Y	Y	N	Y	N
chr4:77032553-77034497(+)	Seddighi et al 2024	Y	Y	N	Y	N
chr4:81110611-81110808(-)	Seddighi et al 2024	Y	N	N	N	N
chr4:884391-885782(-)	Seddighi et al 2024	N	N	N	N	Y
chr4:932540-951207(+)	Seddighi et al 2024	Y	Y	N	N	N
chr5:112266330-112267210(-)	Seddighi et al 2024	Y	Y	N	N	N
chr5:112267284-112275326(-)	Seddighi et al 2024	Y	Y	N	N	N
chr5:115813258-115813898(-)	Seddighi et al 2024	Y	Y	Y	Y	N
chr5:115813954-115816228(-)	Seddighi et al 2024	Y	Y	Y	Y	N
chr5:131446703-131453054(-)	Ma et al 2022	N	Y	N	N	N
chr5:132703619-132710959(-)	Ma et al 2022	Y	Y	Y	Y	N
chr5:140801543-140806974(+)	Seddighi et al 2024	N	N	N	N	Y
chr5:140801566-140806974(-)	Seddighi et al 2024	N	N	N	N	Y
chr5:140825852-140834611(+)	Seddighi et al 2024	N	N	N	N	Y
chr5:140834729-140841474(+)	Seddighi et al 2024	N	N	N	N	Y
chr5:140834729-140848714(+)	Seddighi et al 2024	N	N	N	N	Y
chr5:140857648-140868879(+)	Seddighi et al 2024	N	N	N	N	Y
chr5:141184312-141189070(-)	Seddighi et al 2024	N	N	N	N	Y
chr5:141187353-141188538(+)	Seddighi et al 2024	Y	Y	Y	Y	N
chr5:151786715-151787765(+)	Seddighi et al 2024	Y	Y	Y	Y	N
chr5:151787794-151790323(+)	Seddighi et al 2024	Y	Y	Y	Y	N
chr5:154037455-154038293(-)	Seddighi et al 2024	Y	Y	Y	N	N
chr5:157328050-157330161(+)	Seddighi et al 2024	Y	Y	N	N	N
chr5:157360372-157361468(+)	Ma et al 2022	Y	Y	Y	Y	N
chr5:170353964-170451777(+)	Seddighi et al 2024	N	Y	N	N	N
chr5:170504633-170669499(+)	Seddighi et al 2024	Y	Y	Y	N	N
chr5:170669660-170718758(+)	Seddighi et al 2024	Y	Y	Y	N	N
chr5:171265847-171271151(+)	Seddighi et al 2024	Y	Y	Y	N	N
chr5:178776276-178785269(-)	Seddighi et al 2024	Y	N	N	N	N
chr5:180567242-180569110(+)	Ma et al 2022	Y	N	N	N	N
chr5:37122489-37124745(-)	Seddighi et al 2024	N	N	N	N	Y
chr5:54171928-54242070(-)	Seddighi et al 2024	N	Y	N	N	N
chr5:54242150-54282271(-)	Seddighi et al 2024	N	Y	N	N	N
chr5:69261458-69262205(+)	Seddighi et al 2024	Y	Y	Y	N	N
chr5:7878322-7885701(+)	Seddighi et al 2024	Y	Y	N	N	N
chr5:840597-843600(-)	Seddighi et al 2024	N	Y	N	N	N
chr5:95816627-95823836(+)	Seddighi et al 2024	N	N	N	N	Y
chr6:104941013-104950460(+)	Seddighi et al 2024	Y	Y	Y	Y	N
chr6:135304968-135309923(-)	Seddighi et al 2024	N	N	N	N	Y
chr6:152244656-152247823(-)	Seddighi et al 2024	N	N	N	N	Y
chr6:152247944-152249161(-)	Seddighi et al 2024	N	N	N	N	Y
chr6:152367382-152369471(-)	Ma et al 2022	N	N	N	N	Y
chr6:152488503-152502633(-)	Ma et al 2022	N	Y	Y	Y	N
chr6:166931118-166938895(-)	Ma et al 2022	N	N	N	N	Y
chr6:166952548-166955484(-)	Seddighi et al 2024	Y	N	Y	Y	N
chr6:170348324-170358225(+)	Seddighi et al 2024	Y	Y	Y	Y	N
chr6:18213782-18215006(+)	Seddighi et al 2024	Y	Y	Y	Y	N
chr6:28350389-28359524(+)	Seddighi et al 2024	Y	N	N	Y	N
chr6:44280390-44285964(-)	Seddighi et al 2024	Y	N	N	N	N
chr6:69738016-69741788(-)	Seddighi et al 2024	Y	Y	Y	Y	N
chr6:80127624-80128599(+)	Seddighi et al 2024	Y	Y	N	N	N
chr6:80169030-80169811(+)	Seddighi et al 2024	Y	Y	N	Y	N
chr6:8558643-8779887(+)	Seddighi et al 2024	N	N	N	N	Y
chr6:87155759-87215903(+)	Ma et al 2022	Y	Y	Y	Y	N
chr6:8780007-8784180(+)	Seddighi et al 2024	Y	N	N	Y	N
chr6:97310059-97612168(+)	Seddighi et al 2024	N	N	N	N	Y
chr7:100650135-100650575(-)	Seddighi et al 2024	Y	Y	Y	N	N
chr7:100650643-100655019(-)	Seddighi et al 2024	Y	Y	Y	N	N
chr7:102376322-102399548(+)	Ma et al 2022	N	N	Y	Y	N
chr7:102611143-102624188(-)	Seddighi et al 2024	N	N	N	N	Y
chr7:117861316-117862098(-)	Seddighi et al 2024	N	Y	N	N	N
chr7:122031559-122034095(+)	Seddighi et al 2024	Y	Y	N	Y	N
chr7:122044568-122047674(+)	Seddighi et al 2024	N	Y	N	Y	N
chr7:123684580-123692347(-)	Seddighi et al 2024	Y	Y	N	N	N
chr7:123684581-123688997(-)	Seddighi et al 2024	N	Y	N	N	N
chr7:152194568-152199279(-)	Ma et al 2022	Y	Y	N	N	N
chr7:157682937-157690552(-)	Seddighi et al 2024	Y	Y	Y	Y	N
chr7:158040550-158081298(-)	Seddighi et al 2024	Y	Y	N	N	N
chr7:158100856-158110829(-)	Seddighi et al 2024	Y	Y	Y	Y	N
chr7:2559217-2562526(+)	Seddighi et al 2024	N	N	N	N	Y
chr7:2559217-2564878(+)	Seddighi et al 2024	Y	Y	N	N	N
chr7:2565071-2567116(+)	Seddighi et al 2024	Y	Y	N	N	N
chr7:44220901-44222117(-)	Seddighi et al 2024	Y	Y	N	N	N
chr7:44220901-44231006(-)	Ma et al 2022	Y	Y	Y	Y	N
chr7:44230633-44231005(-)	Seddighi et al 2024	Y	N	Y	N	N
chr7:44254607-44258490(-)	Seddighi et al 2024	Y	Y	N	N	N
chr7:44258610-44258872(-)	Seddighi et al 2024	Y	Y	N	N	N
chr7:45622743-45625299(+)	Seddighi et al 2024	N	Y	N	N	N
chr7:45625377-45648670(+)	Seddighi et al 2024	N	N	N	N	Y
chr7:45625430-45648670(+)	Seddighi et al 2024	N	N	N	N	Y
chr7:45728313-45735607(-)	Seddighi et al 2024	Y	Y	N	N	N
chr7:45728313-45736787(-)	Ma et al 2022	Y	Y	Y	Y	N
chr7:45729026-45735607(-)	Seddighi et al 2024	Y	Y	N	Y	N
chr7:45735670-45736787(-)	Seddighi et al 2024	Y	Y	N	Y	N
chr7:4737421-4740838(+)	Seddighi et al 2024	N	N	N	N	Y
chr7:64794571-64831451(+)	Ma et al 2022	Y	Y	Y	Y	N
chr7:8141817-8141969(-)	Seddighi et al 2024	Y	Y	Y	Y	N
chr7:8141817-8143875(-)	Ma et al 2022	Y	Y	Y	Y	N
chr7:8142055-8143875(-)	Seddighi et al 2024	Y	Y	Y	Y	N
chr7:85181287-85186677(-)	Seddighi et al 2024	N	Y	Y	N	N
chr7:87628572-87650822(+)	Seddighi et al 2024	Y	Y	N	N	N
chr7:97969846-97971923(-)	Seddighi et al 2024	Y	N	N	N	N
chr7:98881250-98881695(+)	Seddighi et al 2024	N	Y	N	N	N
chr7:98943017-98948221(+)	Ma et al 2022	N	Y	Y	Y	N
chr8:103448050-103498176(-)	Seddighi et al 2024	N	N	N	N	Y
chr8:130904042-130908924(-)	Seddighi et al 2024	N	Y	N	N	N
chr8:134637712-134645005(-)	Seddighi et al 2024	N	N	N	N	Y
chr8:142529155-142529387(+)	Seddighi et al 2024	Y	N	N	N	N
chr8:142529155-142529407(+)	Seddighi et al 2024	N	N	N	N	Y
chr8:142531271-142533295(+)	Seddighi et al 2024	Y	Y	N	N	N
chr8:19408695-19409237(-)	Seddighi et al 2024	N	N	N	N	Y
chr8:20225819-20226059(+)	Seddighi et al 2024	Y	Y	N	N	N
chr8:20226166-20226439(+)	Seddighi et al 2024	Y	Y	N	N	N
chr8:30556794-30558887(+)	Seddighi et al 2024	Y	Y	Y	Y	N
chr8:38316042-38318895(-)	Ma et al 2022	Y	Y	Y	Y	N
chr8:79611214-79616822(+)	Seddighi et al 2024	Y	Y	N	N	N
chr8:79611214-79636802(+)	Ma et al 2022	Y	Y	Y	Y	N
chr8:94832174-94834300(+)	Seddighi et al 2024	Y	N	N	N	N
chr8:94832175-94836523(+)	Seddighi et al 2024	Y	Y	Y	Y	N
chr9:106863356-106865981(+)	Seddighi et al 2024	N	N	N	Y	N
chr9:113190578-113193492(-)	Ma et al 2022	Y	Y	Y	Y	N
chr9:127682560-127690775(+)	Ma et al 2022	Y	Y	Y	Y	N
chr9:128250940-128253047(+)	Seddighi et al 2024	Y	Y	Y	N	N
chr9:128252801-128253046(+)	Seddighi et al 2024	N	N	N	N	Y
chr9:128952846-128956141(+)	Seddighi et al 2024	Y	Y	N	N	N
chr9:128956174-128956350(+)	Seddighi et al 2024	Y	Y	N	N	N
chr9:129336988-129337785(+)	Seddighi et al 2024	N	N	N	N	Y
chr9:129337959-129338792(+)	Seddighi et al 2024	N	N	N	N	Y
chr9:129498511-129503323(+)	Seddighi et al 2024	N	N	N	N	Y
chr9:133379122-133395600(+)	Seddighi et al 2024	N	N	N	N	Y
chr9:35313989-35364545(+)	Seddighi et al 2024	Y	Y	N	N	N
chr9:35364567-35366947(+)	Seddighi et al 2024	Y	Y	N	N	N
chr9:41015187-41032833(+)	Seddighi et al 2024	Y	N	Y	N	N
chr9:4724376-4740936(-)	Seddighi et al 2024	N	N	N	N	Y
chr9:76638288-76644739(-)	Ma et al 2022	Y	Y	Y	Y	N
chr9:8525035-8528591(-)	Ma et al 2022	N	Y	Y	Y	N
chr9:87499139-87506820(+)	Seddighi et al 2024	Y	Y	N	N	N
chr9:87537793-87604954(+)	Seddighi et al 2024	N	Y	N	N	N
chr9:9018735-9127165(-)	Seddighi et al 2024	Y	N	N	N	N
chr9:9127206-9183304(-)	Seddighi et al 2024	Y	N	N	N	N
chr9:93660560-93661348(+)	Seddighi et al 2024	Y	Y	N	N	N
chr9:93661646-93662906(+)	Seddighi et al 2024	N	N	N	N	Y
chrX:17802034-17837537(-)	Seddighi et al 2024	Y	Y	Y	N	N
chrX:17839105-17861098(-)	Seddighi et al 2024	Y	N	N	N	N
chrX:19684028-19695612(-)	Ma et al 2022	Y	Y	Y	Y	N
chrX:315020-316914(-)	Seddighi et al 2024	N	N	N	N	Y
chrX:48818109-48820106(+)	Seddighi et al 2024	Y	Y	Y	N	N
chrX:9689246-9691579(+)	Seddighi et al 2024	Y	N	N	N	N
chrY:315020-316914(-)	Seddighi et al 2024	N	N	N	N	Y
