## Supplemental Table 12 for "TDP-43 dysfunction leads to the accumulation of cryptic transposable element-derived exons, crypTEs, in iPSC derived neurons and ALS/FTD patient tissues"

### Sheet: S12
Table S12: Metadata of ALS/FTD patient samples used for CrypTE analysis
Category	Sample	Case ID	Age at Death	Sex	ALS Specific ECAS	ECAS Total	Executive	Language	Fluency	Memory	Cognitive deficit	TDP-43 positive in BA46
CI-1	ALS-C9-03363	Edin-14/14	50	Male	85	112	39	26	20	15	yes	yes
CI-2	ALS-CI-02988	Edin-10/18	81	Female	68	100	25	27	16	20	yes	no
CI-3	ALS-CI-04118	Edin-49/15	66	Female	82	115	44	28	10	21	yes	yes
nonCI-1	ALS-C9-02759	Edin-06/17	73	Male	92	124	44	28	20	20	no	no
nonCI-2	ALS-02763	Edin-14/16	70	Male	93	125	45	28	20	20	no	no
nonCI-3	ALS-03634	Edin-53/21	52	Female	87	116	39	28	20	17	no	no
CTRL	CTL-03662	Edin-25/17	73	Male	N/A	N/A	N/A	N/A	N/A	N/A	N/A	N/A
CTRL	CTL-03374	Edin-45/17	57	Female	N/A	N/A	N/A	N/A	N/A	N/A	N/A	N/A
