## Supplemental Table 16 for "TDP-43 dysfunction leads to the accumulation of cryptic transposable element-derived exons, crypTEs, in iPSC derived neurons and ALS/FTD patient tissues"

### Sheet: S16
S16. GSEA results for ALS-CI crypTE genes (all, shared with TDP-43+5-Aza i3Neuron CrypTE Genes and/or up-/down-regulated in TDP-43+5-Aza i3Neurons) enriched in snRNA-Seq differentially expressed genes for ALS-CI, ALS-nonCI, TDP-43 pos and TDP-43 neg patients
Group	Layer	Test	TDP-43+5-Aza i3Neuron Differential Gene Expression	NES	FDR
ALS-nonCI	L4	All ALS-CI CrypTE Genes	NA	0.55	1
ALS-nonCI	L4	Shared ALS-CI & TDP-43+5-Aza i3Neuron CrypTE Genes	NA	-0.28	1
ALS-nonCI	L4	Shared ALS-CI & TDP-43+5-Aza i3Neuron CrypTE Genes	Upregulated	0.44	1
ALS-nonCI	L4	Shared ALS-CI & TDP-43+5-Aza i3Neuron CrypTE Genes	Downregulated	0.41	1
ALS-CI	L4	All ALS-CI CrypTE Genes	NA	0	1
ALS-CI	L4	Shared ALS-CI & TDP-43+5-Aza i3Neuron CrypTE Genes	NA	1.71	0.001
ALS-CI	L4	Shared ALS-CI & TDP-43+5-Aza i3Neuron CrypTE Genes	Upregulated	2.01	0
ALS-CI	L4	Shared ALS-CI & TDP-43+5-Aza i3Neuron CrypTE Genes	Downregulated	0.96	0.72
TDP-43 Neg	L4	All ALS-CI CrypTE Genes	NA	0	1
TDP-43 Neg	L4	Shared ALS-CI & TDP-43+5-Aza i3Neuron CrypTE Genes	NA	1.41	0.004
TDP-43 Neg	L4	Shared ALS-CI & TDP-43+5-Aza i3Neuron CrypTE Genes	Upregulated	1.72	0
TDP-43 Neg	L4	Shared ALS-CI & TDP-43+5-Aza i3Neuron CrypTE Genes	Downregulated	0.81	1
TDP-43 Pos	L4	All ALS-CI CrypTE Genes	NA	0	1
TDP-43 Pos	L4	Shared ALS-CI & TDP-43+5-Aza i3Neuron CrypTE Genes	NA	1.54	0.001
TDP-43 Pos	L4	Shared ALS-CI & TDP-43+5-Aza i3Neuron CrypTE Genes	Upregulated	1.83	0
TDP-43 Pos	L4	Shared ALS-CI & TDP-43+5-Aza i3Neuron CrypTE Genes	Downregulated	0.69	1
ALS-nonCI	L5_ET	All ALS-CI CrypTE Genes	NA	1.25	0.085
ALS-nonCI	L5_ET	Shared ALS-CI & TDP-43+5-Aza i3Neuron CrypTE Genes	NA	1.1	0.307
ALS-nonCI	L5_ET	Shared ALS-CI & TDP-43+5-Aza i3Neuron CrypTE Genes	Upregulated	0.79	0.965
ALS-nonCI	L5_ET	Shared ALS-CI & TDP-43+5-Aza i3Neuron CrypTE Genes	Downregulated	0.9	0.877
ALS-CI	L5_ET	All ALS-CI CrypTE Genes	NA	-1.21	0.118
ALS-CI	L5_ET	Shared ALS-CI & TDP-43+5-Aza i3Neuron CrypTE Genes	NA	-1.35	0.039
ALS-CI	L5_ET	Shared ALS-CI & TDP-43+5-Aza i3Neuron CrypTE Genes	Upregulated	-0.79	0.958
ALS-CI	L5_ET	Shared ALS-CI & TDP-43+5-Aza i3Neuron CrypTE Genes	Downregulated	-1.69	0
TDP-43 Neg	L5_ET	All ALS-CI CrypTE Genes	NA	0	1
TDP-43 Neg	L5_ET	Shared ALS-CI & TDP-43+5-Aza i3Neuron CrypTE Genes	NA	-1.24106	0.0437212
TDP-43 Neg	L5_ET	Shared ALS-CI & TDP-43+5-Aza i3Neuron CrypTE Genes	Upregulated	-0.867738	0.573526
TDP-43 Neg	L5_ET	Shared ALS-CI & TDP-43+5-Aza i3Neuron CrypTE Genes	Downregulated	-1.49315	0.00295858
TDP-43 Pos	L5_ET	All ALS-CI CrypTE Genes	NA	-1.16	0.247
TDP-43 Pos	L5_ET	Shared ALS-CI & TDP-43+5-Aza i3Neuron CrypTE Genes	NA	-1.06	0.468
TDP-43 Pos	L5_ET	Shared ALS-CI & TDP-43+5-Aza i3Neuron CrypTE Genes	Upregulated	-0.66	0.998
TDP-43 Pos	L5_ET	Shared ALS-CI & TDP-43+5-Aza i3Neuron CrypTE Genes	Downregulated	-1.61	0.002
ALS-nonCI	L5_IT	All ALS-CI CrypTE Genes	NA	0	1
ALS-nonCI	L5_IT	Shared ALS-CI & TDP-43+5-Aza i3Neuron CrypTE Genes	NA	-1.14714	0.17958
ALS-nonCI	L5_IT	Shared ALS-CI & TDP-43+5-Aza i3Neuron CrypTE Genes	Upregulated	-1.02179	0.38703
ALS-nonCI	L5_IT	Shared ALS-CI & TDP-43+5-Aza i3Neuron CrypTE Genes	Downregulated	-1.57506	0.00111524
ALS-CI	L5_IT	All ALS-CI CrypTE Genes	NA	1.49	0.006
ALS-CI	L5_IT	Shared ALS-CI & TDP-43+5-Aza i3Neuron CrypTE Genes	NA	1.35	0.012
ALS-CI	L5_IT	Shared ALS-CI & TDP-43+5-Aza i3Neuron CrypTE Genes	Upregulated	1.57	0.004
ALS-CI	L5_IT	Shared ALS-CI & TDP-43+5-Aza i3Neuron CrypTE Genes	Downregulated	-0.64	0.999
TDP-43 Neg	L5_IT	All ALS-CI CrypTE Genes	NA	1.62	0
TDP-43 Neg	L5_IT	Shared ALS-CI & TDP-43+5-Aza i3Neuron CrypTE Genes	NA	1.65	0
TDP-43 Neg	L5_IT	Shared ALS-CI & TDP-43+5-Aza i3Neuron CrypTE Genes	Upregulated	1.89	0
TDP-43 Neg	L5_IT	Shared ALS-CI & TDP-43+5-Aza i3Neuron CrypTE Genes	Downregulated	0.69	0.998
TDP-43 Pos	L5_IT	All ALS-CI CrypTE Genes	NA	1.1	0.306
TDP-43 Pos	L5_IT	Shared ALS-CI & TDP-43+5-Aza i3Neuron CrypTE Genes	NA	1.08	0.3
TDP-43 Pos	L5_IT	Shared ALS-CI & TDP-43+5-Aza i3Neuron CrypTE Genes	Upregulated	1.42	0.013
TDP-43 Pos	L5_IT	Shared ALS-CI & TDP-43+5-Aza i3Neuron CrypTE Genes	Downregulated	-0.92	1
ALS-nonCI	L6ct	All ALS-CI CrypTE Genes	NA	-1.54802	0.00210245
ALS-nonCI	L6ct	Shared ALS-CI & TDP-43+5-Aza i3Neuron CrypTE Genes	NA	-1.66928	0.00267584
ALS-nonCI	L6ct	Shared ALS-CI & TDP-43+5-Aza i3Neuron CrypTE Genes	Upregulated	-1.76463	0
ALS-nonCI	L6ct	Shared ALS-CI & TDP-43+5-Aza i3Neuron CrypTE Genes	Downregulated	-1.59613	0.00245285
ALS-CI	L6ct	All ALS-CI CrypTE Genes	NA	1.44	0.011
ALS-CI	L6ct	Shared ALS-CI & TDP-43+5-Aza i3Neuron CrypTE Genes	NA	1.37	0.02
ALS-CI	L6ct	Shared ALS-CI & TDP-43+5-Aza i3Neuron CrypTE Genes	Upregulated	1.54	0.006
ALS-CI	L6ct	Shared ALS-CI & TDP-43+5-Aza i3Neuron CrypTE Genes	Downregulated	0.9	0.787
TDP-43 Neg	L6ct	All ALS-CI CrypTE Genes	NA	1.51	0.003
TDP-43 Neg	L6ct	Shared ALS-CI & TDP-43+5-Aza i3Neuron CrypTE Genes	NA	1.28	0.033
TDP-43 Neg	L6ct	Shared ALS-CI & TDP-43+5-Aza i3Neuron CrypTE Genes	Upregulated	1.6	0.003
TDP-43 Neg	L6ct	Shared ALS-CI & TDP-43+5-Aza i3Neuron CrypTE Genes	Downregulated	1.03	0.334
TDP-43 Pos	L6ct	All ALS-CI CrypTE Genes	NA	0.93	1
TDP-43 Pos	L6ct	Shared ALS-CI & TDP-43+5-Aza i3Neuron CrypTE Genes	NA	0.74	1
TDP-43 Pos	L6ct	Shared ALS-CI & TDP-43+5-Aza i3Neuron CrypTE Genes	Upregulated	0.93	1
TDP-43 Pos	L6ct	Shared ALS-CI & TDP-43+5-Aza i3Neuron CrypTE Genes	Downregulated	-0.83	0.936
ALS-nonCI	L6itcar3	All ALS-CI CrypTE Genes	NA	0	1
ALS-nonCI	L6itcar3	Shared ALS-CI & TDP-43+5-Aza i3Neuron CrypTE Genes	NA	-1.24178	0.0724062
ALS-nonCI	L6itcar3	Shared ALS-CI & TDP-43+5-Aza i3Neuron CrypTE Genes	Upregulated	-1.09809	0.20677
ALS-nonCI	L6itcar3	Shared ALS-CI & TDP-43+5-Aza i3Neuron CrypTE Genes	Downregulated	-0.986356	0.397057
ALS-CI	L6itcar3	All ALS-CI CrypTE Genes	NA	1.96	0
ALS-CI	L6itcar3	Shared ALS-CI & TDP-43+5-Aza i3Neuron CrypTE Genes	NA	2.01	0
ALS-CI	L6itcar3	Shared ALS-CI & TDP-43+5-Aza i3Neuron CrypTE Genes	Upregulated	2.09	0
ALS-CI	L6itcar3	Shared ALS-CI & TDP-43+5-Aza i3Neuron CrypTE Genes	Downregulated	1.4	0.007
TDP-43 Neg	L6itcar3	All ALS-CI CrypTE Genes	NA	1.85	0
TDP-43 Neg	L6itcar3	Shared ALS-CI & TDP-43+5-Aza i3Neuron CrypTE Genes	NA	1.9	0
TDP-43 Neg	L6itcar3	Shared ALS-CI & TDP-43+5-Aza i3Neuron CrypTE Genes	Upregulated	2.12	0
TDP-43 Neg	L6itcar3	Shared ALS-CI & TDP-43+5-Aza i3Neuron CrypTE Genes	Downregulated	1.5	0.002
TDP-43 Pos	L6itcar3	All ALS-CI CrypTE Genes	NA	1.58	0.001
TDP-43 Pos	L6itcar3	Shared ALS-CI & TDP-43+5-Aza i3Neuron CrypTE Genes	NA	1.7	0
TDP-43 Pos	L6itcar3	Shared ALS-CI & TDP-43+5-Aza i3Neuron CrypTE Genes	Upregulated	1.98	0
TDP-43 Pos	L6itcar3	Shared ALS-CI & TDP-43+5-Aza i3Neuron CrypTE Genes	Downregulated	1.2	0.088
